# Unveiling the molecular choreography: In-depth single-cell transcriptomic exploration of the regenerative dynamics in stony coral

**DOI:** 10.1101/2024.05.05.592605

**Authors:** Tingyu Han, J.-Y. Chen, Chunpeng He, Zuhong Lu

## Abstract

The coral reef ecosystem faces increasing threats under global climate challenges. One of the core issues is the inability of fragments to quickly grow into a size that can resist environmental pressures in coral transplantation. The observation of accelerated growth during the early stages of coral regeneration provides new insights for addressing this challenge. To investigate related molecular mechanisms, our study focused on the fast-growing stony coral *Acropora muricata* (with chromosome-scale reference genome). Employing diverse techniques, including single-cell RNA sequencing (scRNA-seq), we unveiled related intricate cellular dynamics. Single-cell analysis revealed notable shifts in calicoblasts and epidermal cells around 2-4 weeks post-injury. Gene expression analysis revealed enrichment in immune response and biomineralization pathways. Pseudotime analysis explained the differentiation of epidermal cells into calicoblasts, while time-course analysis identified key genes associated with dynamic biomineralization changes. This study enhances our understanding of coral regeneration, offering insights for protective strategies to foster coral growth.
