## Supplementary material for "Unveiling the molecular choreography: In-depth single-cell transcriptomic exploration of the regenerative dynamics in stony coral": Suplementary Dataset 1

### Sheet: Sheet1
Cluster Number	Cell Type	Symbol	Gene Name	SC ID	Gene ID	Orthologous Gene	Reference
1	Gastrodermis	COL1A1_12.963	collagen alpha-1(I) chain	EVM%20prediction%20Chr12.963	evm.model.Chr12.963	v1g80945	https://doi.org/10.1016/j.cell.2018.05.019
		COL1A1_12.947	collagen alpha chain	EVM%20prediction%20Chr12.947	evm.model.Chr12.947	v1g204742	https://doi.org/10.1016/j.cell.2018.05.019
		COL1A1_12.948	collagen alpha chain	EVM%20prediction%20Chr12.948	evm.model.Chr12.948	v1g204742	https://doi.org/10.1016/j.cell.2018.05.019
		COL1A1_10.1230	collagen alpha-1(I) chain	EVM%20prediction%20Chr10.1230	evm.model.Chr10.1230	v1g204742	https://doi.org/10.1016/j.cell.2018.05.019
		COL1A1_12.964	collagen alpha-1(XII) chain	EVM%20prediction%20Chr12.964	evm.model.Chr12.964	v1g204742	https://doi.org/10.1016/j.cell.2018.05.019
		COL1A1_1.975	collagen alpha-1(I) chain	EVM%20prediction%20Chr1.975	evm.model.Chr1.975	/	/
		TPM2	tropomyosin-2	EVM%20prediction%20Chr3.346	evm.model.Chr3.346	/	/
3	Neurons	PKD2	polycystic kidney disease protein 2	EVM%20prediction%20Chr5.151	evm.model.Chr5.151	v1g160849	https://doi.org/10.1016/j.cell.2018.05.019
		CD151	CD151 antigen	EVM%20prediction%20Chr6.1145	evm.model.Chr6.1145	v1g233307	https://doi.org/10.1016/j.cell.2018.05.019
		Rfamide	antho-RFamide neuropeptides type 2	EVM%20prediction%20Chr8.494	evm.model.Chr8.494	v1g1374	https://doi.org/10.1016/j.cell.2018.05.019
		SCN1	sodium channel protein 1 brain	EVM%20prediction%20Chr2.216	evm.model.Chr2.216	NVE7349	https://doi.org/10.1016/j.cell.2018.05.019
		SYN2	synapsin-2	EVM%20prediction%20Chr5.165	evm.model.Chr5.165	v1g110232	https://doi.org/10.1016/j.cell.2018.05.019
		ETV1	ETS translocation variant 1	EVM%20prediction%20Chr12.187	evm.model.Chr12.187	XP_022794506.1	https://doi.org/10.1016/j.cell.2021.04.005
4	Calicoblasts	TRP	threonine-rich protein	EVM%20prediction%20Chr9.205	evm.model.Chr9.205	B3EWZ7	https://doi.org/10.1093%2Fmolbev%2Fmst109
		GXN2	galaxin-2	EVM%20prediction%20Chr12.608	evm.model.Chr12.608	B8UU51	https://doi.org/10.1093%2Fmolbev%2Fmst109
		GXN	galaxin	EVM%20prediction%20Chr12.609	evm.model.Chr12.609	D9IQ16	https://doi.org/10.1093%2Fmolbev%2Fmst109
		ASOMP	acidic skeletal organic matrix protein	EVM%20prediction%20Chr10.1330	evm.model.Chr10.1330	B3EWY7	https://doi.org/10.1093%2Fmolbev%2Fmst109
		CADN	coadhesin	EVM%20prediction%20Chr13.159	evm.model.Chr13.159	B3EWZ3	https://doi.org/10.1093%2Fmolbev%2Fmst109
		SAAR2	skeletal aspartic acid-rich protein 2	EVM%20prediction%20Chr6.888	evm.model.Chr6.888	B3EWY8	https://doi.org/10.1093%2Fmolbev%2Fmst109
		Mucin	Mucin-like protein	EVM%20prediction%20Chr2.1104	evm.model.Chr2.1104	B3EWY9	https://doi.org/10.1093%2Fmolbev%2Fmst109
		CDP	CUB domain-containing protein	EVM%20prediction%20Chr9.207	evm.model.Chr9.207	B3EX01	https://doi.org/10.1093%2Fmolbev%2Fmst109
5	Alga-hosting cells	PSAP	prosaposin	EVM%20prediction%20Chr4.674	evm.model.Chr4.674	amur_s0134.g9.t1	https://doi.org/10.1093%2Fmolbev%2Fmsaa216
		NPC2	NPC intracellular cholesterol transporter 2	EVM%20prediction%20Chr1.1138	evm.model.Chr1.1138	/	https://doi.org/10.1111/cmi.12564
		MYP	major yolk protein	EVM%20prediction%20Chr10.1157	evm.model.Chr10.1157	XP_022786917.1	https://doi.org/10.1016/j.cell.2021.04.005
		APOD	apolipoprotein D	EVM%20prediction%20Chr2.1153	evm.model.Chr2.1153	XP_022787119.1	https://doi.org/10.1016/j.cell.2021.04.005
		ALDH3	aldehyde dehydrogenase, dimeric NADP-preferring	EVM%20prediction%20Chr4.14	evm.model.Chr4.14	EDO37493.1	https://doi.org/10.1111/cmi.12564
6	Epidermis	peroxidase	peroxidase	EVM%20prediction%20Chr3.1095	evm.model.Chr3.1095	XP_022798424.1	https://doi.org/10.1016/j.cell.2021.04.005
		PXDN	peroxidasin homolog	EVM%20prediction%20Chr3.1094	evm.model.Chr3.1094	XP_022798424.1	https://doi.org/10.1016/j.cell.2021.04.005
		ZP protein	ZP domain-containing protein	EVM%20prediction%20Chr8.268	evm.model.Chr8.268	Spis_XP_022797761_1	https://doi.org/10.1016/j.cell.2021.04.005
7	Cnidocytes	Minicollagen_12.543	Minicollagen	EVM%20prediction%20Chr12.543	evm.model.Chr12.543	Nv-Ncol-5, Ms-Ncol-4, Spis_XP_022799416_1	https://doi.org/10.1016/j.tig.2008.07.001 https://doi.org/10.1016/j.cell.2021.04.005
		Minicollagen_12.542	Minicollagen	EVM%20prediction%20Chr12.542	evm.model.Chr12.542	Nv-Ncol-5, Ms-Ncol-4	https://doi.org/10.1016/j.tig.2008.07.001
		Minicollagen_12.551	Minicollagen	EVM%20prediction%20Chr12.551	evm.model.Chr12.551	Hm-Ncol-1, Ms-Ncol-2	https://doi.org/10.1016/j.tig.2008.07.001
		Nematogalectin_9.986	Nematogalectin	EVM%20prediction%20Chr9.986	evm.model.Chr9.986	Hm-NemgalA, Ha-NemgalA, Ho-NemgalA, Hv-NemgalA, Hm-NemgalB, Ha-NemgalB, Ho-NemgalB, Ch-NemgalA, Ch-NemgalB, Au-Nemgal, Ms-Nemgal, Ap-Nemgal, Av-Nemgal, Nv-Nemgal, Ad-Nemgal, Xe_006067	https://doi.org/10.1073/pnas.1003256107 https://doi.org/10.1038/s41586-020-2385-7
		Nematogalectin_9.985	Nematogalectin	EVM%20prediction%20Chr9.985	evm.model.Chr9.985	Xe_006066, v1g232014, v1g232015	https://doi.org/10.1038/s41586-020-2385-7 https://doi.org/10.1016/j.cell.2018.05.019
		Minicollagen_12.357	Minicollagen	EVM%20prediction%20Chr12.357	evm.model.Chr12.357	Ad-Ncol-1	https://doi.org/10.1016/j.tig.2008.07.001
8	Gland cells	MUC5AC	mucin-5AC-like	EVM%20prediction%20Chr11.84	evm.model.Chr11.84	XP_022788291.1	https://doi.org/10.1016/j.cell.2021.04.005
		CHST3	carbohydrate sulfotransferase 3-like	EVM%20prediction%20Chr14.888	evm.model.Chr14.888	XP_022782163.1	https://doi.org/10.1016/j.cell.2021.04.005
		RFX4	transcription factor RFX4-like	EVM%20prediction%20Chr1.1331	evm.model.Chr1.1331	XP_022779108.1	https://doi.org/10.1016/j.cell.2021.04.005
9	Progenitors	HRJD9	JmjC domain containing protein 9	EVM%20prediction%20Chr4.73	evm.model.Chr4.73	v1g172835	https://doi.org/10.1093/gbe/evz021
		HRJD7	JmjC domain containing protein 7	EVM%20prediction%20Chr8.1430	evm.model.Chr8.1430	v1g244906	https://doi.org/10.1093/gbe/evz021
		HRJD3	JmjC domain containing protein 3	EVM%20prediction%20Chr10.551	evm.model.Chr10.551	v1g245101	https://doi.org/10.1093/gbe/evz021
10	Immune cells	CTSL	procathepsin L	EVM%20prediction%20Chr9.1137	evm.model.Chr9.1137	/	https://doi.org/10.1016/j.dci.2018.08.014
		AIF1L	allograft inflammatory factor 1-like	EVM%20prediction%20Chr10.1356	evm.model.Chr10.1356	XP_015755194.1	https://doi.org/10.1016/j.fsi.2017.05.063
		IRF1L	interferon regulatory factor 1-like	EVM%20prediction%20Chr7.581	evm.model.Chr7.581	XP_022802946.1	https://doi.org/10.1016/j.cell.2021.04.005
		IRF2L_7.297	interferon regulatory factor 2-like	EVM%20prediction%20Chr7.297	evm.model.Chr7.297	XP_022806069.1	https://doi.org/10.1016/j.cell.2021.04.005
		IRF2L_9.1619	interferon regulatory factor 2-like	EVM%20prediction%20Chr9.1619	evm.model.Chr9.1619	XP_022791712.1	https://doi.org/10.1016/j.cell.2021.04.005
		IRF2L_9.1586	interferon regulatory factor 2-like	EVM%20prediction%20Chr9.1586	evm.model.Chr9.1586	XP_022791712.1	https://doi.org/10.1016/j.cell.2021.04.005
11	Muscle cells	MYS	myosin heavy chain, striated muscle	EVM%20prediction%20Chr6.535	evm.model.Chr6.535	v1g93924	https://doi.org/10.1016/j.cell.2018.05.019
		TMP	tropomyosin	EVM%20prediction%20Chr10.546	evm.model.Chr10.546	/	https://doi.org/10.1038%2Fnature11180
		MLC2_9.847	myosin-2 essential light chain	EVM%20prediction%20Chr9.847	evm.model.Chr9.847	/	https://doi.org/10.1242/dev.039412
		MYL12B	myosin regulatory light chain 12B	EVM%20prediction%20Chr4.1556	evm.model.Chr4.1556	/	https://doi.org/10.1007%2Fs10162-021-00796-1
		TPM3	tropomyosin isoforms c/e	EVM%20prediction%20Chr8.815	evm.model.Chr8.815	/	https://doi.org/10.1038%2Fnature11180
		MLC2_11.729	myosin-2 essential light chain	EVM%20prediction%20Chr11.729	evm.model.Chr11.729	/	https://doi.org/10.1242/dev.039412
12	Digestive filaments	MPP7	MAGUK p55 subfamily member 7	EVM%20prediction%20Chr11.1090	evm.model.Chr11.1090	v1g199299	https://doi.org/10.1016/j.cell.2018.05.019
		Hedgehog	tiggy-winkle hedgehog protein	EVM%20prediction%20Chr12.649	evm.model.Chr12.649	v1g241466	https://doi.org/10.1016/j.cell.2018.05.019
		RFX6	DNA-binding protein RFX6-like	EVM%20prediction%20Chr9.427	evm.model.Chr9.427	v1g85569	https://doi.org/10.1016/j.cell.2018.05.019
		FoxA2A	forkhead box protein A2-A-like	EVM%20prediction%20Chr11.1101	evm.model.Chr11.1101	v1g165261	https://doi.org/10.1016/j.cell.2018.05.019
